# Plastid phylogenomics of the *Sansevieria* clade (*Dracaena*; Asparagaceae) resolves a rapid evolutionary radiation

**DOI:** 10.1101/2021.01.05.421016

**Authors:** Iris van Kleinwee, Isabel Larridon, Toral Shah, Kenneth Bauters, Pieter Asselman, Paul Goetghebeur, Frederik Leliaert, Emily Veltjen

## Abstract

Sansevierias are a diverse group of flowering plants native to Africa, Madagascar, the Arabian Peninsula and the Indian subcontinent, popular outside their native range as low maintenance houseplants. Traditionally recognized as a distinct genus, *Sansevieria* was recently merged with the larger genus *Dracaena* based on molecular phylogenetic data. Within the *Sansevieria* clade, taxonomic uncertainties remain despite numerous attempts to classify the species. We aim to arrive at a robust phylogeny using a plastid phylogenomic approach, and estimate a time-frame of diversification to infer the evolutionary history of the group, including geographical and morphological evolution. Molecular data was obtained using genome skimming for 50 *Sansevieria*, representing all informal groups previously instated based on morphology, and two *Dracaena sensu stricto* species. The resulting Maximum Likelihood phylogenetic hypotheses are generally well supported, except for some very short branches along the backbone of the tree. The time-calibrated phylogeny indicates a recent rapid radiation with the main clades emerging in the Pliocene. Two well-supported clades align with previously defined informal groups, i.e., *Sansevieria* section *Dracomima*, characterised by the Dracomima-type inflorescence, and the *Zeylanica* group, native to the Indian subcontinent. Other morphologically defined informal groups are shown to be polyphyletic: a pattern due to convergent evolution of the identifying characters. Cylindrical leaves arose multiple times independently in the evolution of the *Sansevieria* clade and similarly, the Cephalantha-type inflorescence has originated multiple times from an ancestor with a Sansevieria-type inflorescence. To provide a more accessible tool for species identification and delimitation, genes and spacer regions were screened for variability and phylogenetic informativeness to investigate their potential as chloroplast DNA barcodes. Candidate chloroplast DNA barcodes include the *trnH-rpl12, ndhH-rps15, psbE-petL, psbT-psbN, rps18-rpl20* intergenic spacers, the chloroplast gene *rps8* and the first intron of *ycf3*.
