## Appendix A for "Plastid phylogenomics of the *Sansevieria* clade (*Dracaena*; Asparagaceae) resolves a rapid evolutionary radiation"

### Sheet: Appendix A
Appendix A. 79 described former Sansevieria species, now included in Dracaena, with their type localities and absence/presence data on their type collection. Accepted species names indicated in yellow are a new combination. Type locations in yellow are those considered to have no locality within the country. Type locations in red are those considered not to even have a type country linked to the …
Accepted Species name	Former species name in Sansevieria	Type location	Type specimen in a herbarium collection
Dracaena aethiopica (Thunb.) Byng & Christenh.	Sansevieria aethiopica Thunb.	South Africa	no
Dracaena angolensis (Welw. ex Carrière) Byng & Christenh.	Sansevieria cylindrica Bojer ex Hook.	Angola, Loanda.	no
Dracaena arborescens (Cornu ex Gérôme & Labroy) Byng & Christenh.	Sansevieria arborescens Cornu ex Gérôme & Labroy	Kenya, Taru desert or jungle.	yes
Dracaena ascendens (L.E.Newton) Byng & Christenh.	Sansevieria ascendens L.E.Newton	Kenya, Coast Province, Kwale District, Taru, disturbed bushland on plains around base of Taru Hill.	yes
Dracaena aubrytiana (Carrière) Byng & Christenh.	Sansevieria aubrytiana Carrière	Gabon	no
Dracaena bacularis (Pfennig ex A.Butler & Jankalski) Byng & Christenh.	Sansevieria bacularis Pfennig ex A.Butler & Jankalski	Zaire (Dem. Rep. Congo), Kivu Prov., Kabare, border of lake Kivu.	no
Dracaena bagamoyensis (N.E.Br.) Byng & Christenh.	Sansevieria bagamoyensis N.E.Br.	Tanzania, c. 7 km west of Bagamoyo Ferry (Bridge) on road to Msata, 6°27’S, 38°46’E, shrubby, in large clumps, to 3 m tall.	yes
Dracaena ballyi (L.E.Newton) Byng & Christenh.	Sansevieria ballyi L.E.Newton	Kenya, Kivuko Hill.	yes
Dracaena bella (L.E.Newton) Byng & Christenh.	Sansevieria bella L.E.Newton	Kenya, Masai district: 24 km NW of Ewaso Ngiro junction.	yes
Dracaena bhitalae (Webb & Newton) Takaw.-Ny. & Mucina	Sansevieria bhitalae Webb & Newton	Near Igomaa Village, about 45 km west of Mafinga, Iringa Region, Tanzania (lat. 8.22047 S long. 34.94475, elevation 1363m).	yes
Dracaena bugandana Byng & Christenh.	Sansevieria lineata T.G.Forrest	Uganda, not far from the Mubende-Kyenjojo road in Kyegegwa District, at an altitude of 1320 - 1388m.	yes
Dracaena bukedea Takaw.-Ny. & Mucina	Sansevieria rosulata T.G.Forrest	Uganda, Bukedea District, close to Kachumbala along the Mbale - Soroti Rd.	yes
Dracaena burdettii (Chahin.) Byng & Christenh.	Sansevieria burdettii Chahin.	Malawi, Kapichira Falls on Shire River in Majete Game Reserve, near Mpatamanga Gorge on the left bank of the Shire River.	yes
Dracaena burmanica (N.E.Br.) Byng & Christenh.	Sansevieria burmanica N.E.Br.	N. Myanmar, near Keyaukse.	yes (but all syntypes)
Dracaena canaliculata (Carrière) Byng & Christenh.	Sansevieria canaliculata Carrière	Unknown.	yes
Dracaena caulescens (N.E.Br.) Byng & Christenh.	Sansevieria caulescens N.E.Br.	Kenya	no
Dracaena chahinianii (Webb & Myklebust) Takaw.-Ny. & Mucina	Sansevieria chahinianii Webb & Myklebust	West of Eyle (Eil), Somalia (Lat. 7.969087 N, long. 49.786420, elevation 182 m).	yes
Dracaena conspicua N.E.Br. Byng & Christenh.	Sansevieria conspicua N.E.Br.	Kenya, Kilifi District: near Mazeras.	yes
Dracaena dawei (Stapf) Byng & Christenh.	Sansevieria dawei Stapf	Uganda, Mengo District: Busiro.	yes
Dracaena dhofarica (T.A.McCoy & Lavranos) Takaw.-Ny. & Mucina	Sansevieria dhofarica T.A.McCoy & Lavranos	Dhofar Governorate, Wadi Adonab near Raysut camp. ca. 80 m (16° 32' 24" N, 53° 29' 24" E).	yes
Dracaena dooneri (N.E.Br.) Byng & Christenh.	Sansevieria dooneri N.E.Br.	Kenya: Naivasha / Masai District: Rift Valley, near the Kedong River.	no
Dracaena downsii (Chahin.) Byng & Christenh.	Sansevieria downsii Chahin.	Malawi, Northern Region, Njakwa Bridge over south Rukuru river, near Rumphi.	yes
Dracaena dumetescens (L.E.Newton) Byng & Christenh.	Sansevieria dumetescens L.E.Newton	Kenya, Coast Province, Kilifi District, Kilifi by-pass road, 20 Km from junction with main coast road on north side of Kilifi.	yes
Dracaena ebracteata (Cav.) Byng & Christenh.	Sansevieria ebracteata (Cav.) Suresh	S. India (exact location may be in article, which was unavailable)	no
Dracaena eilensis (Chahin.) Byng & Christenh.	Sansevieria eilensis Chahin.	Somalia, Eyl Pass, 4 km NNW of Eyl.	yes
Dracaena erythraeae (Mattei) Byng & Christenh.	Sansevieria erythraeae Mattei	Eritrea, Aidereso, 1300m.	yes
Dracaena fasciata (Cornu ex Gérôme & Labroy) Byng & Christenh.	Sansevieria fasciata Cornu ex Gérôme & Labroy	Congo	no
Dracaena forskaoliana (Schult. & Schult.f.) Byng & Christenh.	Sansevieria forskaliana (Schult. & Schult.f.)	Yemen, Hadie.	yes
Dracaena francisii (Chahin.) Byng & Christenh.	Sansevieria francisii Chahin.	Kenya, Coast Province, Garsen.	yes
Dracaena frequens (Chahin.) Byng & Christenh.	Sansevieria frequens Chahin.	Kenya, Ngare Ndare Farm.	yes
Dracaena gracillima (Chahin.) Byng & Christenh.	Sansevieria gracillima Chahin.	Somalia, Bay province, Bur Heybe.	yes
Dracaena hallii (Chahin.) Byng & Christenh.	Sansevieria hallii Chahin.	Zimbabwe, East Region: Birchenough Bridge, ca 300m.	yes
Dracaena hanningtonii Baker	Sansevieria ehrenbergii Schweinf. ex Baker	Somalia	yes
Dracaena hargeisana (Chahin.) Byng & Christenh.	Sansevieria hargeisana Chahin.	Somalia, North-Central Region, WSW of Hargeisa, ca 1200m.	yes
Dracaena humiflora (D.J.Richards) Byng & Christenh.	Sansevieria humiflora D.J.Richards	Zimbabwe, South East, only one location known (32° 28' E., 20° 35,5' S.)	yes
Dracaena hyacinthoides (L.) Mabb.	Sansevieria hyacinthoides (L.) Druce	Tanzania, Tabora district: Msisi-Hongasea.	no
Dracaena laevifolia (R.H.Webb & L.E.Newton) Takaw.-Ny. & Mucina	Sansevieria laevifolia R.H.Webb & L.E.Newton	Kenya, west of Naivasha, South side of Lake Naivasha. (lat. 0.57363º S, long. 36.36265º E)	yes
Dracaena lavranii (Webb & Myklebust) Takaw.-Ny. & Mucina	Sansevieria lavranii Webb & Myklebust	179 North of Mogadishu, Somalia, on road to Harardere (lat. 3.212902 N, long. 46.476968 E, elevation 92 m)	yes
Dracaena liberica (Gérôme & Labroy) Byng & Christenh.	Sansevieria liberica Gérôme & Labroy	Liberia	no
Dracaena longiflora (Sims) Byng & Christenh.	Sansevieria longiflora Sims	S. Congo	no
Dracaena longistyla (la Croix) Byng & Christenh.	Sansevieria longistyla la Croix	Malawi, Salima.	yes
Dracaena lunatifolia (L.E.Newton) Byng & Christenh.	Sansevieria lunatifolia L.E.Newton	Kenya, along a minor road in the Kajiado District, 65 km south of Nairobi (coordinates available).	yes
Dracaena malawiana Byng & Christenh.	Sansevieria formosa Chahin.	Malawi, Southern Region, Kapichira Falls, Shire river, in the Majete Reserve. (Ca 137 m, S 15° 54' 1" E 34° 45' 3")	yes
Dracaena masoniana (Chahin.) Byng & Christenh.	Sansevieria masoniana Chahin.	Zaire (Dem. Rep. of Congo)	yes
Dracaena newtoniana (T.G.Forrest) Byng & Christenh.	Sansevieria newtoniana T.G.Forrest	Uganda, Mubende District, close to km 22, Mityana-Mubende Rd.	yes
Dracaena nilotica (Baker) Byng & Christenh.	Sansevieria nilotica Baker	Sudan, White Nile banks in ditione muro, Muro or Moru Territory.	yes
Dracaena nitida (Chahin.) Byng & Christenh.	Sansevieria nitida Chahin.	Kenya, Kitui/Kilifi District: Galana Ranch.	yes
Dracaena parva (N.E.Br.) Byng & Christenh.	Sansevieria parva N.E.Br.	Kenya, Near the Gilgil River.	yes
Dracaena patens (N.E.Br.) Byng & Christenh.	Sansevieria patens N.E.Br.	Origin unkown, probably Kenya.	yes
Dracaena pearsonii (N.E.Br.) Byng & Christenh.	Sansevieria pearsonii N.E.Br.	South Angola, near kilometre 108.5 on the Mossamedes Railway, 500m.	no
Dracaena pedicellata (la Croix) Byng & Christenh.	Sansevieria pedicellata la Croix	Mozambique. MS: Manica distr. Musapa (Musappa) Gap, c 3 km from the Zimbabwe border.	yes
Dracaena perrotii (Warb.) Byng & Christenh.	Sansevieria perrotii Warb.	Tanzania, near lindi.	no
Dracaena pethera Byng & Christenh.	Sansevieria kirkii Baker	Mozambique, abundant near Pangane.	yes
Dracaena pfisteri (D.J.Richards) Byng & Christenh.	Sansevieria pfisteri D.J.Richards	Angola, Approximately 35 km north east of Namibe.	yes
Dracaena phillipsiae (N.E.Br.) Byng & Christenh.	Sansevieria phillipsiae N.E.Br.	Northwestern Somalia.	no
Dracaena pinguicula (P.R.O.Bally) Byng & Christenh.	Sansevieria pinguicula P.R.O.Bally	Kenya, Northern Frontier District, Tana river Region, near Bura.	yes
Dracaena powellii (N.E.Br.) Byng & Christenh.	Sansevieria powellii N.E.Br.	Kenya, Mackinon Road.	yes
Dracaena powysii (L.E.Newton) Byng & Christenh.	Sansevieria powysii L.E.Newton	Kenya, Kiwaiyu Island.	yes
Dracaena raffillii (N.E.Br.) Byng & Christenh.	Sansevieria raffillii N.E.Br.	Kenya, Tsavo district, scarce.	yes
Dracaena roxburghiana (Schult. & Schult.f.) Byng & Christenh.	Sansevieria roxburghiana Schult. & Schult.f.	India. Coast of Coromandel, Roxburgh, Madras (Triplicane).	no
Dracaena sambiranensis (H.Perrier) Byng & Christenh.	Sansevieria sambiranensis H.Perrier	Madagascar, Sambirano basin at the base of Manongarivo massif.	yes (but all syntypes)
Dracaena scimitariformis (D.J.Richards) Byng & Christenh.	Sansevieria scimitariformis D.J.Richards	Zimbabwe, 9 km north east of Shamva on the road to Makuruanopamaenza Hills (17° 17' S, 31° 38' E.)	yes
Dracaena senegambica (Baker) Byng & Christenh.	Sansevieria senegambica Baker	Senegal, Richard Toll, without precise locality.	yes (but all syntypes)
Dracaena serpenta Byng & Christenh.	Sansevieria gracilis N.E.Br.	Kenya (British East Africa), fairly common at Mazeras	yes
Dracaena singularis (N.E.Br.) Byng & Christenh.	Sansevieria fischeri (Baker) Marais	East-Africa.	yes
Dracaena sinus-simiorum (Chahin.) Byng & Christenh.	Sansevieria sinus-simiorum Chahin.	Malawi, ca 2 km south of Monkey Bay.	yes
Dracaena sordida (N.E.Br.) Byng & Christenh.	Sansevieria sordida N.E.Br.	Unknown.	yes
Dracaena spathulata Byng & Christenh.	Sansevieria concinna N.E.Br.	Mozambique, near Beira.	no
Dracaena specksii (Webb & Myklebust) Takaw.-Ny. & Mucina	Sansevieria specksii Webb & Myklebust	14 km west of Natitingou, Benin (lat 10.247292 N, long. 1.257611, elevation 620 m)	yes
Dracaena stuckyi (God.-Leb.) Byng & Christenh.	Sansevieria stuckyi God.-Leb.	Mozambique, Bena and Enhambara.	yes
Dracaena subspicata (Baker) Byng & Christenh.	Sansevieria subspicata Baker	Mozambique, Delogoa Bay.	yes
Dracaena subtilis (N.E.Br.) Byng & Christenh.	Sansevieria subtilis N.E.Br.	Without precise locality, probably Uganda.	yes
Dracaena suffruticosa (N.E.Br.) Byng & Christenh.	Sansevieria suffruticosa N.E.Br.	Kenya, Nairobi river falls.	yes
Dracaena testudinea Byng & Christenh.	Sansevieria braunii Engl. & Krause	Tanzania, Ujiji and Sigital, near Amani.	no
Dracaena trifasciata (Prain) Mabb.	Sansevieria trifasciata Prain	S. Nigeria, Oban district (possibly cultivated).	no
Dracaena varians (N.E.Br.) Byng & Christenh.	Sansevieria varians N.E.Br.	Country unkown (maybe of Asiatic origin)	no
Dracaena volkensii (Gürke) Byng & Christenh.	Sansevieria volkensii Gürke	Tanzania, Kilimanjaro, at Rombo.	yes
Dracaena zebra Byng & Christenh.	Sansevieria metallica Gérôme & Labroy	Locality unkown, described from cultivated plants.	no
Dracaena zeylanica (L.) Mabb.	Sansevieria zeylanica (L.) Willd.	Sri lanka.	no
