## Appendix B for "Plastid phylogenomics of the *Sansevieria* clade (*Dracaena*; Asparagaceae) resolves a rapid evolutionary radiation"

### Sheet: Appendix B
Appendix B. Overview of the 52 accessions (50 Sansevieria, 2 Dracaena) used in final library for High-throughput sequencing, with the classification, distribution and morphology metadata linked to their species identification; as well as their appointed clade as retrieved from the dated, partitioned Maximum Likelihood phylogenetic hypothesis (see Figure 2). Main group: the former Sansevieria genu…
Lab number	Accepted species name	Name in Sansevieria	Botanic garden accession number	Origin	Main group	Informal group	TDWG areas (native)	Geographical region	Inflorescence type	Cylindrical vs. flat leaves	ID reliability
SA163	Dracaena aethiopica (Thunb.) Byng & Christenh.	Sansevieria aethiopica Thunb.	HB-142773	South Africa, Karas, Farm Weißenborn, coordinates available	Sansevieria	Aethiopica	26 MOZ ZAM ZIM 27 BOT CPP NAM OFS TVL	SA	Sansevieria-type	Flat	no indication for misidentification
SA53B	Dracaena arborescens (Cornu ex Gérôme & Labroy) Byng & Christenh.	Sansevieria arborescens Cornu ex Gérôme & Labroy	BR-19660019	NA	Sansevieria	Arborescens	25 KEN TAN	EA	Dracomima-type	Flat	no indication for misidentification
SA150B	Dracaena bacularis (Pfennig ex A.Butler & Jankalski) Byng & Christenh.	Sansevieria bacularis Pfennig ex A.Butler & Jankalski	CD-0-POTSD-2015-1111	NA	Sansevieria	Cylindrica	23 ZAI	CA	Sansevieria-type	Cylindrical	no indication for misidentification - labeled as the clonotype in the collection of Potsdam Botanical Garden.
SA172	Dracaena kenyensis ined., Skvortsovia	Sansevieria bella L.E.Newton	KEW-19711615	Tanzania, Iringa District, Ruaha National Park	Sansevieria	Suffruticosa	25 KEN	EA	Sansevieria-type	Cylindrical	no indication for misidentification - in Kew database: fully verified by Paul Wilkin & Len Newton on 05/04/2001.
SA142	Dracaena testudinea Byng & Christenh.	Sansevieria braunii Engl. & Krause	POTSD-2015-1087	Tanzania, Straße Kitumbini – Lindi, etwa 5 km vor Lindi am Steilhang zum Meer im Halbschatten bis Schatten auf braunem, steinigem Boden.	Sansevieria	Longiflora	25 TAN	EA	Cephalantha-type	Flat	suspicion of misidentification at the species level, not at the level of informal group. Species does not fit descriptions well, was identified by Pfenning as S. kirkii var. pulchra and lastly as S. braunii.
SA148	Dracaena burmanica (N.E.Br.) Byng & Christenh.	Sansevieria burmanica N.E.Br.	LK-0-POTSD-2014-0893	Sri Lanka, Prov. Hambantota, Abzweig zu heißen Quellen bei Madunagala,	Sansevieria	Zeylanica	40 IND SRL 41 MYA 42 JAW	IND	Sansevieria-type	Flat	suspicion of misidentification at the species level, not at the level of informal group. Also identified as S. roxburghiana rather than S. burmanica.
SA153	Dracaena canaliculata (Carrière) Byng & Christenh.	Sansevieria canaliculata Carrière	HB-142756	South Africa, Limpopo, Mutale, 500 m, coordinates available	Sansevieria	Cylindrica	25 TAN 26 MOZ 29 COM MDG	EA+SA+MAD	Sansevieria-type	Cylindrical	no indication for misidentification
SA72B	Dracaena caulescens (N.E.Br.) Byng & Christenh.	Sansevieria caulescens N.E.Br.	CD-0-BR-19660394	Congo	Sansevieria	Suffruticosa	25 KEN	EA	Sansevieria-type	Cylindrical	suspicion of misidentification at the species level, not at the level of informal group: location does not match. However in database Meise: verified by Chahinian B.J. (24-7-2009).
SA184	Dracaena spathulata Byng & Christenh.	Sansevieria concinna N.E.Br.	KEW-19852821	Socotra	Sansevieria	Subspicata	25 TAN 26 MOZ ZIM 27 NAT	SA+EA	Sansevieria-type	Flat	suspicion of misidentification on the level of informal group: locality Socotra and morphology not convincing. Was included because in the Kew database: fully verified by Paul Wilkin on 27/07/1995.
SA37B	Dracaena conspicua (N.E.Br.) Byng & Christenh.	Sansevieria conspicua N.E.Br.	MW-0-STR-2001023	Malawi, Monkey Bay	Sansevieria	Hyacinthoides	25 KEN TAN 26 MLW MOZ ZAM	EA+SA	Sansevieria-type	Flat	no indication for misidentification
SA39B	Dracaena angolensis (Welw. ex Carrière) Byng & Christenh.	Sansevieria cylindrica Bojer ex Hook.	CD-0-BR-19880551	Congo, Democratic Republic of, 17km n of Moanda	Sansevieria	Cylindrica	26 ANG ZAM ZIM	SA	Sansevieria-type	Cylindrical	suspicion of misidentification at the species level, not at the level of informal group: location does not match. However, in Meise database: verified by Chahinian B.J. (24-07-2009).
SAT5	Dracaena dawei (Stapf) Byng & Christenh.	Sansevieria dawei Stapf	GENT 1974 2561 BW	Rwanda, Savanne	Sansevieria	Hyacinthoides	23 BUR RWA 25 KEN UGA	EA+CA	Sansevieria-type	Flat	no indication for misidentification
SA167	Dracaena dooneri (N.E.Br.) Byng & Christenh.	Sansevieria dooneri N.E.Br.	HB-142768	Kenya, Central Province, Kiambu County, Kedong Escarpment, coordinates available	Sansevieria	Trifasciata	25 KEN TAN	EA	Sansevieria-type	Flat	no indication for misidentification
SA21	Dracaena dooneri (N.E.Br.) Byng & Christenh.	Sansevieria dooneri N.E.Br.	XX-0-STR-1989047	NA	Sansevieria	Trifasciata	25 KEN TAN	EA	Sansevieria-type	Flat	no indication for misidentification
SA59B	Dracaena downsii (Chahin.) Byng & Christenh.	Sansevieria downsii Chahin.	ZW-0-BR-2015050819	Zimbabwe, road from Harare to Mutare	Sansevieria	Pearsonii	26 MLW ZAM	SA	Sansevieria-type	Cylindrical	no indication for misidentification
SA65C	Dracaena hanningtonii Baker	Sansevieria ehrenbergii Schweinf. ex Baker	TZ-0-BR-2014092539	Tanzania, Arusha, west side of Lake Natron	Sansevieria	Ehrenbergii	24 DJI ERI ETH SOM SUD 25 KEN TAN UGA 35 OMA SAU YEM	EA+ARAB	Dracomima-type	Flat	no indication for misidentification
SA159	Dracaena singularis (N.E.Br.) Byng & Christenh.	Sansevieria fischeri (Baker) Marais	HB-140721	Kenya, Taita-Taveta County, Voi	Sansevieria	Fischeri	24 ETH SOM 25 KEN TAN	EA	Cephalantha-type	Flat	no indication for misidentification
SA75B	Dracaena forskaliana (Schult. & Schult.f.) Byng & Christenh.	Sansevieria forskaliana (Schult. & Schult.f.) Hepper & J.R.I.Wood	YE-0-BR-2015050920	Yemen, Ta’izz East of Al Qaidah, north of Taiz	Sansevieria	Hyacinthoides	23 CAF? ZAI 24 CHA DJI ERI ETH SOM SUD 25 KEN TAN 35 SAU YEM	CA+EA+ARAB	Sansevieria-type	Flat	no indication for misidentification
SA141	Dracaena francisii (Chahin.) Byng & Christenh.	Sansevieria francisii Chahin.	KE-0-POTSD-2016-1064	Kenya, Coast Province, Garsen	Sansevieria	Suffruticosa	25 KEN	EA	Sansevieria-type	Cylindrical	no indication for misidentification - labeled as the clonotype in the collection of Potsdam Botanical Garden.
SA71B	Dracaena serpenta Byng & Christenh.	Sansevieria gracilis N.E.Br.	KE-0-BR-19900930	NA	Sansevieria	Suffruticosa	24 ETH 25 KEN TAN UGA 26 MLW ZAM	EA+SA	Sansevieria-type	Cylindrical	no indication for misidentification
SA189	Dracaena serpenta Byng & Christenh.	Sansevieria gracilis N.E.Br.	KEW-1979220	NA	Sansevieria	Suffruticosa	24 ETH 25 KEN TAN UGA 26 MLW ZAM	EA+SA	Sansevieria-type	Cylindrical	no indication for misidentification - in Kew database: fully verified by Paul Wilkin on 21/01/1994.
SA191	Dracaena hallii (Chahin.) Byng & Christenh.	Sansevieria hallii Chahin.	BR-2009-0174-19	NA	Sansevieria	Fischeri	26 MOZ ZIM 27 TVL	SA	Cephalantha-type	Flat	no indication for misidentification
SA134	Dracaena hargeisana (Chahin.) Byng & Christenh.	Sansevieria hargeisana Chahin.	POTSD-2015-1005	Somalia, Hargeisa, Kalksteinhügel wsw von Hargeisa, kleinwüchsig, Gruppen bildend.	Sansevieria	Suffruticosa	24 SOM	EA	Sansevieria-type	Cylindrical	no indication for misidentification - labeled as the clonotype in the collection of Potsdam Botanical Garden.
SA190	Dracaena pethera Byng & Christenh.	Sansevieria kirkii Baker	CD-0-BR-19870097	Congo, Democratic Republic of, Katanga route Mwadingusha - Koni, km 2, vallée de la Lufira, saline de Mwansha	Sansevieria	Kirkii	23 GAB ZAI 25 KEN TAN 26 MLW MOZ ZAM ZIM	EA+CA+SA	Cephalantha-type	Flat	no indication for misidentification. In Meise database: fully verified by Billiet F. (8-11-2005).
SA175	Dracaena liberica (Gérôme & Labroy) Byng & Christenh.	Sansevieria liberica Gérôme & Labroy	KEW-19826030	Ghana, Accra plains	Sansevieria	Hyacinthoides	22 BEN BKN GHA IVO LBR MLI NGA NGR SEN SIE TOG 23 CAF GAB 24 CHA SUD	WA+CA+EA	Sansevieria-type	Flat	no indication for misidentification
SA143	Dracaena longiflora (Sims) Byng & Christenh.	Sansevieria longiflora Sims	ZM-0-POTSD-2015-1098	Zambia, Royal Zambesi Lodge	Sansevieria	Longiflora	23 GGI ZAI 26 ANG MOZ ZAM ZIM 27 NAM	CA+SA	Cephalantha-type	Flat	suspicion of misidentification at the species level, not at the level of informal group: most likely a second accession of D. scimitariformis or D. humiflora.
SA145	Dracaena zebra Byng & Christenh.	Sansevieria metallica Gérôme & Labroy	POTSD-2015-0949	NA	Sansevieria	Hyacinthoides	26 MLW MOZ 27 NAT	SE	Sansevieria-type	Flat	suspicion of misidentification on the level of informal group. Following key Jankalski this accession would belong to the Trifasciata informal group because the leaf margin is green and we have a flattened blade. The plant was obtained from Hamburg Botanical Garden in 1964 as S. nilotica. Was originally included as trusted given it was identified by Pfenning.
SA131	Dracaena newtoniana (T.G.Forrest) Byng & Christenh.	Sansevieria newtoniana T.G.Forrest	FORREST	Uganda, Mubende District	Sansevieria	Hyacinthoides	25 UGA	EA	Sansevieria-type	Flat	no indication for misidentification - collected at type locality by T. Forrest.
SA171	Dracaena nilotica (Baker) Byng & Christenh.	Sansevieria nilotica Baker	KEW-19872246	Tanzania, Rubondo Island, SE edge of Lake Victoria. Altitude: 1829 metres	Sansevieria	Trifasciata	23 CAF 24 ETH SUD 25 UGA	EA+CA	Sansevieria-type	Flat	no indication for misidentification - in Kew database: fully verified by Paul Wilkin on 24/05/1993.
SA38B	Dracaena parva (N.E.Br.) Byng & Christenh.	Sansevieria parva N.E.Br.	BI-0-BR-19690279	Burundi	Sansevieria	Trifasciata	23 RWA 25 KEN UGA	EA+CA	Sansevieria-type	Flat	suspicion of misidentification at the species level, not at the level of informal group: location does not match.
SA122	Dracaena parva (N.E.Br.) Byng & Christenh.	Sansevieria parva N.E.Br.	FORREST	Uganda, Kampala,	Sansevieria	Trifasciata	23 RWA 25 KEN UGA	EA+CA	Sansevieria-type	Flat	suspicion of misidentification at the species level, not at the level of informal group: location does not match.
SA70B	Dracaena pearsonii (N.E.Br.) Byng & Christenh.	Sansevieria pearsonii N.E.Br.	NA-0-BR-1999002167	Namibia	Sansevieria	Pearsonii	25 TAN 26 ANG MOZ ZAM ZIM 27 BOT NAM NAT TVL	DE	Sansevieria-type	Cylindrical	no indication for misidentification
SA137	Dracaena perrotii (O.Warburg) Byng & Christenh.	Sansevieria perrotii Warb.	KE-0-POTSD-2015-1050	Kenya, Fahrt Mombasa –Straße Pangani –Mhuyuni am Lwandani zwischen Felsen in Humusnestern und lichtem Schatten.	Sansevieria	Ehrenbergii	23 ZAI 25 KEN TAN	EA+CA	Dracomima-type	Flat	suspicion of misidentification at the species level, not at the level of informal group. Indicated by Pfenning as aff. robusta.
SA187	Dracaena phillipsiae (N.E.Br.) Byng & Christenh.	Sansevieria phillipsiae N.E.Br.	KEW-19731259	Somalia	Sansevieria	Suffruticosa	24 ETH SOM	EA	Sansevieria-type	Cylindrical	no indication for misidentification - in Kew database: identified by W.Marais 11/04/1975.
SA118	Dracaena pinguicula (P.R.O.Bally) Byng & Christenh.	Sansevieria pinguicula P.R.O.Bally	KEW-19983722	NA	Sansevieria	Pinguicula	25 KEN	EA	Dracomima-type	Flat	no indication for misidentification
SA138	Dracaena powellii (N.E.Br.) Byng & Christenh.	Sansevieria powellii N.E.Br.	KE-0-POTSD-2015-1035	Kenya, Straße Nairobi –Voi unterhalb des Berges Irima im lichten Busch auf rotem, sandigem Boden. Pflanzen mit bis zu 2 m hohem Stamm, Blätter bis ca. 80 cm lang, untere streng 2-zeilig, obereetwas unregelmäßig oder leicht spiralig um den Stam	Sansevieria	Arborescens	24 ETH SOM SUD 25 KEN TAN	EA	Dracomima-type	Cylindrical	no indication for misidentification
SA119	Dracaena raffillii (N.E.Br.) Byng & Christenh.	Sansevieria raffillii N.E.Br.	KEW-1975605	Tanzania, Ruaha River, below Ruaha.	Sansevieria	Hyacinthoides	24 SUD 25 KEN TAN UGA 26 ZAM	EA+SA	Sansevieria-type	Flat	no indication for misidentification. In Kew database: fully verified by J.Cowley on 17/02/1988.
SA42B	Dracaena roxburghiana (Schult. & Schult.f.) Byng & Christenh.	Sansevieria roxburghiana Schult. & Schult.f. aff.	TH-0-STR-1991036	Thailand	Sansevieria	Zeylanica	40 BAN IND	IND	Sansevieria-type	Flat	suspicion of misidentification at the species level, not at the level of informal group. This given the 'aff.' linked to the accession plus the locality of Thailand. 9-11 impressed lines on leaf, not 5.
SA64B	Dracaena sambiranensis (H.Perrier) Byng & Christenh.	Sansevieria sambiranensis H.Perrier	BR-20110926-13	NA	Dracaena	Sambiranensis	29 MDG	MAD	Cephalantha-type	Flat	no indication for misidentification
SA69C	Dracaena scimitariformis (D.J.Richards) Byng & Christenh.	Sansevieria scimitariformis D.J.Richards	MW-0-BR-2009014082	Malawi, Bahia de los Monos	Sansevieria	Scimitariformis	26 ZIM	SA	Cephalantha-type	Cylindrical	suspicion of misidentification at the species level, not at the level of informal group. From photo evidence we would identify the species as S. sinus-simiorum. Locality Malawi is not recorded for D. scimitariformis.
SA54B	Dracaena senegambica (Baker) Byng & Christenh.	Sansevieria senegambica Baker	SN-0-STR-1975026	Senegal, Dakar	Sansevieria	Trifasciata	22 BKN GAM GNB GUI IVO MTN SEN SIE	WA	Sansevieria-type	Flat	no indication for misidentification
SA41B	Dracaena sinus-simiorum (Chahin.) Byng & Christenh.	Sansevieria sinus-simiorum Chahin.	MW-0-STR-1990044	Malawi, 2 km south from Monkey Bay	Sansevieria	Kirkii	26 MLW	SA	Cephalantha-type	Flat	no indication for misidentification. Was included because metadata: type locality and type collector (i.e. Burdett, 1985) for this species. Cephalantha-type flowering observed by curator botanical garden.
SA170B	Dracaena sordida (N.E.Br.) Byng & Christenh.	Sansevieria sordida N.E.Br.	KEW-1974-3700	Kenya, Lukenya Hills (Lat. S0129 Lon. E03703)	Sansevieria	Pearsonii	25 KEN 26 ZAM 27 TVL	EA+SA	Sansevieria-type	Cylindrical	suspicion of misidentification on the level of informal group: following key Jankalski this accession would belong to the Suffruticosa informal group. Was included because in Kew databse: verified by J.Cowley 14/03/1990
SA123	Dracaena stuckyi (God.-Leb.) Byng & Christenh.	Sansevieria stuckyi God.-Leb.	KEW-19775259	Malawi, Mangochi District	Sansevieria	Kirkii	25 KEN 26 MOZ ZIM	SA+EA	Cephalantha-type	Cylindrical	no indication for misidentification. In Kew database: partially verified by Paul Wilkin on 26/07/1995.
SA179	Dracaena subspicata (Baker) Byng & Christenh.	Sansevieria subspicata Baker	KEW-1985-2822	Socotra	Sansevieria	Subspicata	26 MOZ	SA	Sansevieria-type	Flat	suspicion of misidentification on the level of informal group: locality Socotra and morphology not convincing. Was included because in Kew database: fully verified by Paul Wilkin on 21/07/1994.
SA178	Dracaena suffruticosa (N.E.Br.) Byng & Christenh.	Sansevieria suffruticosa N.E.Br.	KEW-19692849	Tanzania, Arusha District, Lake Mogodino.	Sansevieria	Suffruticosa	24 ETH 25 KEN TAN 26 MLW	EA+SA	Sansevieria-type	Cylindrical	no indication for misidentification
SA73B	Dracaena suffruticosa (N.E.Br.) Byng & Christenh.	Sansevieria suffruticosa N.E.Br.	KE-0-BR-19790059	Kenya	Sansevieria	Suffruticosa	24 ETH 25 KEN TAN 26 MLW	EA+SA	Sansevieria-type	Cylindrical	no indication for misidentification.
SAT6	Dracaena trifasciata (Prain) Mabb.	Sansevieria trifasciata Prain	XX-0-GENT-1900 1241	NA	Sansevieria	Trifasciata	22 NGA 23 CAF CMN CON EQG GAB ZAI	WA+CA	Sansevieria-type	Flat	no indication for misidentification
SA68B	Dracaena volkensii (Gürke) Byng & Christenh.	Sansevieria volkensii Gürke	KE-0-BR-19790003	Kenya, route de Malindi à Manyani avant l’entrée du Parc Tsavo Est	Sansevieria	Pearsonii	23 ZAI 24 SOM 25 KEN TAN	EA+CA	Sansevieria-type	Cylindrical	no indication for misidentification
SA115	Dracaena zeylanica (L.) Mabb.	Sansevieria zeylanica (L.) Willd.	KEW-19741031	Sri Lanka, naturalized in Mauritius	Sansevieria	Zeylanica	40 IND SRL 41 MYA? THA?	IND	Sansevieria-type	Cylindrical	no indication for misidentification, but species often misidentified. In Kew database: fully verified by Mrs E.J.Cowley on 17/11/1992.
SA192B	Dracaena aletriformis (Haw.) Bos		GENT-1900 4810	NA	Dracaena		25 KEN TAN 26 MOZ 27 CPP NAT SWZ TVL	SA
SA193	Dracaena camerooniana Baker		GENT-1900 2155	NA	Dracaena		22 BEN GHA GUI IVO LBR NGA SIE TOG 23 CAB CAF CMN CON EQG GAB GGI ZAI 25 TAN 26 ANG ZAM	WA+CA+EA+SA
