## Appendix C for "Plastid phylogenomics of the *Sansevieria* clade (*Dracaena*; Asparagaceae) resolves a rapid evolutionary radiation"

### Sheet: Appendix 2
Appendix C. The 50 Sansevieria and 2 Dracaena samples obtained by high-throughput sequencing using Illumina HiSeq 4000 (Illumina Inc.) and an Illumina Nextera XT kit. Their number (#) of reads are indicated as well as the number (#) of chloroplast Coding DNA Sequences (CDS) found in contigs after stripping the alignment. The numbers in parenthesis indicate the genes duplicated in the inverted rep…
Accepted species name	Name in Sansevieria	Sample ID	# reads	# Chloroplast CDS
Dracaena aletriformis (Haw.) Bos		SA192B	9722074	78(7)
Dracaena camerooniana Baker		SA193	3244291	64(7)
Dracaena aethiopica (Thunb.) Byng & Christenh.	Sansevieria aethiopica Thunb.	SA163	15445933	78(7)
Dracaena arborescens (Cornu ex Gérôme & Labroy) Byng & Christenh.	Sansevieria arborescens Cornu ex Gérôme & Labroy	SA53B	3645990	78(7)
Dracaena bacularis (Pfennig ex A.Butler & Jankalski) Byng & Christenh.	Sansevieria bacularis Pfennig ex A.Butler & Jankalski	SA150B	8942393	78(7)
Dracaena kenyensis ined., Skvortsovia	Sansevieria bella L.E.Newton	SA172	15210824	77(7)
Dracaena testudinea Byng & Christenh.	Sansevieria braunii Engl. & Krause	SA142	8877433	78(7)
Dracaena burmanica (N.E.Br.) Byng & Christenh.	Sansevieria burmanica N.E.Br.	SA148	4406192	78(7)
Dracaena canaliculata (Carrière) Byng & Christenh.	Sansevieria canaliculata Carrière	SA153	2786419	78(7)
Dracaena caulescens (N.E.Br.) Byng & Christenh.	Sansevieria caulescens N.E.Br.	SA72B	3253649	77(7)
Dracaena spathulata Byng & Christenh.	Sansevieria concinna N.E.Br.	SA184	3895105	76(7)
Dracaena conspicua (N.E.Br.) Byng & Christenh.	Sansevieria conspicua N.E.Br.	SA37B	16923155	78(7)
Dracaena angolensis (Welw. ex Carrière) Byng & Christenh.	Sansevieria cylindrica Bojer ex Hook.	SA39B	6183402	78(7)
Dracaena dawei (Stapf) Byng & Christenh.	Sansevieria dawei Stapf	SAT5	5378426	76(7)
Dracaena dooneri (N.E.Br.) Byng & Christenh.	Sansevieria dooneri N.E.Br.	SA21	2901150	67(7)
Dracaena dooneri (N.E.Br.) Byng & Christenh.	Sansevieria dooneri N.E.Br.	SA167	13528184	78(7)
Dracaena downsii (Chahin.) Byng & Christenh.	Sansevieria downsii Chahin.	SA59B	4939086	78(7)
Dracaena hanningtonii Baker	Sansevieria ehrenbergii Schweinf. ex Baker	SA65C	1409147	68(7)
Dracaena singularis (N.E.Br.) Byng & Christenh.	Sansevieria fischeri (Baker) Marais	SA159	3665653	65(7)
Dracaena forskaliana (Schult. & Schult.f.) Byng & Christenh.	Sansevieria forskaliana (Schult. & Schult.f.) Hepper & J.R.I.Wood	SA75B	4812536	78(7)
Dracaena francisii (Chahin.) Byng & Christenh.	Sansevieria francisii Chahin.	SA141	4769623	78(7)
Dracaena serpenta Byng & Christenh.	Sansevieria gracilis N.E.Br.	SA71B	10327892	78(7)
Dracaena serpenta Byng & Christenh.	Sansevieria gracilis N.E.Br.	SA189	8026094	78(7)
Dracaena hallii (Chahin.) Byng & Christenh.	Sansevieria hallii Chahin.	SA191	1450288	77(7)
Dracaena hargeisana (Chahin.) Byng & Christenh.	Sansevieria hargeisana Chahin.	SA134	3430540	77(7)
Dracaena pethera Byng & Christenh.	Sansevieria kirkii Baker	SA190	7254718	78(7)
Dracaena liberica (Gérôme & Labroy) Byng & Christenh.	Sansevieria liberica Gérôme & Labroy	SA175	3067280	65(7)
Dracaena longiflora (Sims) Byng & Christenh.	Sansevieria longiflora Sims	SA143	6363009	78(7)
Dracaena zebra Byng & Christenh.	Sansevieria metallica Gérôme & Labroy	SA145	5568738	77(7)
Dracaena newtoniana (T.G.Forrest) Byng & Christenh.	Sansevieria newtoniana T.G.Forrest	SA131	2151895	78(7)
Dracaena nilotica (Baker) Byng & Christenh.	Sansevieria nilotica Baker	SA171	10051591	77(7)
Dracaena parva (N.E.Br.) Byng & Christenh.	Sansevieria parva N.E.Br.	SA38B	17974115	78(7)
Dracaena parva (N.E.Br.) Byng & Christenh.	Sansevieria parva N.E.Br.	SA122	2637453	67(7)
Dracaena pearsonii (N.E.Br.) Byng & Christenh.	Sansevieria pearsonii N.E.Br.	SA70B	1345365	67(7)
Dracaena perrotii (O.Warburg) Byng & Christenh.	Sansevieria perrotii Warb.	SA137	4584697	78(7)
Dracaena phillipsiae (N.E.Br.) Byng & Christenh.	Sansevieria phillipsiae N.E.Br.	SA187	3686992	70(7)
Dracaena pinguicula (P.R.O.Bally) Byng & Christenh.	Sansevieria pinguicula P.R.O.Bally	SA118	7956497	77(7)
Dracaena powellii (N.E.Br.) Byng & Christenh.	Sansevieria powellii N.E.Br.	SA138	2402883	78(7)
Dracaena raffillii (N.E.Br.) Byng & Christenh.	Sansevieria raffillii N.E.Br.	SA119	7762777	68(7)
Dracaena aff. roxburghiana (Schult. & Schult.f.) Byng & Christenh.	Sansevieria aff. roxburghiana Schult. & Schult.f.	SA42B	18979153	78(7)
Dracaena sambiranensis (H.Perrier) Byng & Christenh.	Sansevieria sambiranensis H.Perrier	SA64B	9626163	77(7)
Dracaena scimitariformis (D.J.Richards) Byng & Christenh.	Sansevieria scimitariformis D.J.Richards	SA69C	11759665	78(7)
Dracaena senegambica (Baker) Byng & Christenh.	Sansevieria senegambica Baker	SA54B	6538497	76(7)
Dracaena sinus-simiorum (Chahin.) Byng & Christenh.	Sansevieria sinus-simiorum Chahin.	SA41B	8214266	77(7)
Dracaena sordida (N.E.Br.) Byng & Christenh.	Sansevieria sordida N.E.Br.	SA170B	2763085	74(7)
Dracaena stuckyi (God.-Leb.) Byng & Christenh.	Sansevieria stuckyi God.-Leb.	SA123	2483588	51(6)
Dracaena subspicata (Baker) Byng & Christenh.	Sansevieria subspicata Baker	SA179	2926792	78(7)
Dracaena suffruticosa (N.E.Br.) Byng & Christenh.	Sansevieria suffruticosa N.E.Br.	SA73B	4931790	78(7)
Dracaena suffruticosa (N.E.Br.) Byng & Christenh.	Sansevieria suffruticosa N.E.Br.	SA178	8181642	78(7)
Dracaena trifasciata (Prain) Mabb.	Sansevieria trifasciata Prain	SAT6	5941869	78(7)
Dracaena volkensii (Gürke) Byng & Christenh.	Sansevieria volkensii Gürke	SA68B	12157069	78(7)
Dracaena zeylanica (L.) Mabb.	Sansevieria zeylanica (L.) Willd.	SA115	6760167	76(7)
