## Appendix G for "Plastid phylogenomics of the *Sansevieria* clade (*Dracaena*; Asparagaceae) resolves a rapid evolutionary radiation"

### Sheet: summary_stats_newalignmnt
Appendix 7. The AMAS (Borowiec, 2016) statistics of the partitions of the chloroplast genome alignment (Appendix D) of the 52 Sansevieria and Dracaena accession from Appendix B. The chloroplast regions in yellow are considered to have the greatest potential to serve as chloroplast DNA barcodes.
Position	Label in partition file	Chloroplast region	No_of_taxa	Alignment_length	Total_matrix_cells	Undetermined_characters	Missing_percent	No_variable_sites	Proportion_variable_sites	Parsimony_informative_sites	Proportion_parsimony_informative	AT_content	GC_content	A	C	G	T	N	-
1	IGS_0	rpl22-rp19	53	181	9593	1204	12.551	7	0.039	0	0	0.687	0.313	2488	1505	1140	3256	216	988
48	CDS_rps19_IR1	rps19	53	279	14787	242	1.637	8	0.029	0	0	0.642	0.358	3806	2663	2550	5526	240	2
327	IGS_1_IR1	rps19-trnH	53	120	6360	3839	60.362	4	0.033	1	0.008	0.787	0.213	953	221	322	1025	42	3797
464	tRNA_trnH_GUG_IR1	trnH	53	74	3922	0	0	0	0	0	0	0.541	0.459	1060	901	901	1060	0	0
539	IGS_2_IR1	tnrH-rpl2	53	221	11713	0	0	14	0.063	11	0.05	0.543	0.457	2807	3229	2121	3556	0	0
582	CDS_rpl2_2_IR1	rpl2 exon 2	53	367	19451	632	3.249	25	0.068	8	0.022	0.641	0.359	5375	3537	3211	6696	580	52
1013	IGS_3_IR1	rpl2 intron	53	178	9434	1386	14.692	11	0.062	2	0.011	0.693	0.307	2926	1378	1058	2686	866	520
1677	CDS_rpl2_1_IR1	rpl2 exon 1	53	354	18762	1506	8.027	19	0.054	8	0.023	0.614	0.386	4846	3643	2959	5808	1497	9
2068	IGS_4_IR1	rpl2-rpl23	53	1075	56975	22330	39.193	52	0.048	19	0.018	0.665	0.335	11094	6452	4825	12274	10971	11359
2086	CDS_rpl23_IR1	rpl23	53	431	22843	0	0	3	0.007	1	0.002	0.527	0.473	4822	6465	4347	7209	0	0
2374	IGS_5_IR1	rpl23-trnI	53	875	46375	12453	26.853	43	0.049	9	0.01	0.681	0.319	10982	6029	4569	12342	9812	2641
2539	tRNA_trnI_CAU_IR1	trnI	53	42	2226	0	0	0	0	0	0	0.429	0.571	424	530	742	530	0	0
2613	IGS_6_IR1	trnI-ycf2	53	905	47965	8075	16.835	38	0.042	17	0.019	0.687	0.313	13152	7062	5308	14368	7486	589
2704	CDS_ycf2_IR1	ycf2	53	6750	357750	263	0.074	44	0.007	12	0.002	0.619	0.381	111163	67493	68649	110182	152	111
9454	IGS_7_IR1	ycf2-trnL	53	156	8268	486	5.878	5	0.032	1	0.006	0.659	0.341	3134	1299	1360	1989	121	365
10471	tRNA_trnL_CAA_IR1	trnL	53	35	1855	35	1.887	0	0	0	0	0.477	0.523	468	260	676	416	35	0
10552	IGS_8_IR1	trnL-ndhB	53	553	29309	3270	11.157	46	0.083	14	0.025	0.665	0.335	9791	3741	4943	7564	2591	679
11099	CDS_ndhB_2_IR1	ndhB exon 2	53	756	40068	4	0.01	3	0.004	0	0	0.614	0.386	13621	6994	8478	10971	4	0
11855	IGS_9_IR1	ndhB intron	53	414	21942	11540	52.593	41	0.099	15	0.036	0.704	0.296	3782	1296	1406	3918	9764	1776
12554	CDS_ndhB_1_IR1	ndhB exon 1	53	777	41181	0	0	1	0.001	1	0.001	0.627	0.373	14315	7420	7945	11501	0	0
13331	IGS_10_IR1	ndhB-rps7	53	183	9699	281	2.897	16	0.087	4	0.022	0.659	0.341	2938	1621	1593	3266	260	21
13597	CDS_rps7_IR1	rps7	53	468	24804	0	0	3	0.006	1	0.002	0.592	0.408	5936	5347	4770	8751	0	0
14065	IGS_11_IR1	rps7-r9s12	53	180	9540	67	0.702	11	0.061	1	0.006	0.665	0.335	2599	1798	1377	3699	0	67
14123	CDS_rps12_2_IR1	rp12 exon 2	53	26	1378	0	0	0	0	0	0	0.692	0.308	212	265	159	742	0	0
14149	IGS_12_IR1	rp12 intron	53	117	6201	395	6.37	12	0.103	3	0.026	0.704	0.296	1704	1043	589	2470	395	0
14691	CDS_rps12_3_IR1	rp12 exon 3	53	232	12296	0	0	1	0.004	0	0	0.573	0.427	3180	2702	2544	3870	0	0
14923	IGS_13_IR1	rps12-trnV	53	301	15953	0	0	5	0.017	0	0	0.502	0.498	3924	3498	4448	4083	0	0
16783	tRNA_trnV_GAC_IR1	trnV	53	39	2067	0	0	0	0	0	0	0.513	0.487	530	530	477	530	0	0
16855	IGS_14_IR1	trnV-16S	53	937	49661	33	0.066	8	0.009	4	0.004	0.51	0.49	12028	11835	12505	13260	0	33
17080	rRNA_16S_IR1	16S	53	1491	79023	0	0	17	0.011	6	0.004	0.437	0.563	19712	19022	25496	14793	0	0
18571	IGS_15_IR1	16S-trnI	53	64	3392	0	0	0	0	0	0	0.5	0.5	954	848	848	742	0	0
18872	tRNA_trnI_GAU_1_IR1	trnI exon 1	53	35	1855	0	0	0	0	0	0	0.371	0.629	318	477	689	371	0	0
18914	IGS_16_IR1	trnI intron	53	824	43672	447	1.024	11	0.013	1	0.001	0.49	0.51	10920	9435	12595	10275	0	447
19851	tRNA_trnI_GAU_2_IR1	trnI exon 2	53	40	2120	0	0	1	0.025	0	0	0.4	0.6	476	530	742	372	0	0
19886	IGS_17_IR1	trnI-trnA	53	146	7738	9	0.116	1	0.007	0	0	0.582	0.418	2065	1746	1484	2434	0	9
19950	tRNA_trnA_UGC_1_IR1	trnA exon 1	53	38	2014	0	0	0	0	0	0	0.474	0.526	424	424	636	530	0	0
19988	IGS_18_IR1	trnA intron	53	137	7261	123	1.694	1	0.007	0	0	0.699	0.301	2757	888	1254	2239	123	0
20812	tRNA_trnA_UGC_2_IR1	trnA exon 2	53	35	1855	0	0	0	0	0	0	0.4	0.6	265	530	583	477	0	0
20847	IGS_19_IR1	trnA-23S	53	101	5353	0	0	2	0.02	0	0	0.396	0.604	1272	1696	1537	848	0	0
20993	rRNA_23S_IR1	23S	53	2810	148930	0	0	21	0.007	6	0.002	0.449	0.551	39485	35122	46890	27433	0	0
23803	IGS_20_IR1	23S-5S	53	256	13568	324	2.388	4	0.016	2	0.008	0.601	0.399	4526	2857	2433	3428	64	260
23904	rRNA_4_5S_IR1	4.5S	53	103	5459	0	0	1	0.01	0	0	0.515	0.485	1591	1007	1642	1219	0	0
24007	IGS_21_IR1	4.5S-5S	53	597	31641	140	0.442	17	0.028	6	0.01	0.59	0.41	9255	6020	6895	9331	0	140
24228	rRNA_5S_IR1	5S	53	121	6413	0	0	1	0.008	0	0	0.496	0.504	1748	1537	1697	1431	0	0
24349	IGS_22_IR1	5S-trnR	53	1147	60791	1845	3.035	13	0.011	2	0.002	0.635	0.365	17789	11343	10144	19670	1349	496
24605	tRNA_trnR_ACG_IR1	trnR	53	72	3816	68	1.782	0	0	0	0	0.571	0.429	993	725	884	1146	68	0
24679	IGS_23_IR1	trnR-trnN	53	1443	76479	53838	70.396	154	0.107	36	0.025	0.578	0.422	8671	3058	2485	8427	25937	27901
25276	tRNA_trnN_GUU_IR1	trnN	53	74	3922	0	0	1	0.014	1	0.014	0.514	0.486	1168	1113	793	848	0	0
25348	IGS_24_IR1	trnN-ndhF	53	952	50456	36049	71.446	238	0.25	169	0.178	0.722	0.278	5231	1851	1762	5563	15939	20110
26495	CDS_ndhF	ndhF	53	2261	119833	11418	9.528	136	0.06	36	0.016	0.664	0.336	42035	18612	17674	30094	9831	1587
28756	IGS_25	ndhF-rpl32	53	78	4134	358	8.66	2	0.026	0	0	0.72	0.28	1235	573	487	1481	358	0
30199	CDS_rpl32	rpl32	53	174	9222	2387	25.884	12	0.069	3	0.017	0.631	0.369	2755	824	1143	2113	2380	7
30373	IGS_26	rpl32-trnL	53	223	11819	3262	27.6	31	0.139	16	0.072	0.603	0.397	2899	1308	1303	3047	3261	1
31325	tRNA_trnL_UAG	trnL	53	72	3816	0	0	5	0.069	2	0.028	0.595	0.405	1058	697	848	1213	0	0
31405	IGS_27	trnL-ccsA	53	120	6360	1	0.016	12	0.1	2	0.017	0.651	0.349	2184	850	1367	1958	0	1
31483	CDS_ccsA	ccsA	53	972	51516	3750	7.279	34	0.035	8	0.008	0.665	0.335	13892	7726	8191	17957	3747	3
32455	IGS_28	ccsA-ndhD	53	43	2279	0	0	1	0.023	0	0	0.767	0.233	849	476	53	901	0	0
32678	CDS_ndhD	ndhD	53	1503	79659	1877	2.356	66	0.044	25	0.017	0.642	0.358	28674	14244	13621	21243	1877	0
34181	IGS_29	ndhD-psaC	53	404	21412	8645	40.375	49	0.121	8	0.02	0.662	0.338	5077	1640	1547	4503	8267	378
34301	CDS_psaC	psaC	53	246	13038	176	1.35	8	0.033	2	0.008	0.582	0.418	3750	3057	2315	3740	170	6
34547	IGS_30	psaC-ndhE	53	384	20352	7476	36.733	23	0.06	5	0.013	0.662	0.338	4644	1751	1838	4643	6694	782
34951	CDS_ndhE	ndhE	53	306	16218	1450	8.941	9	0.029	1	0.003	0.664	0.336	5482	2610	2368	4308	1450	0
35257	IGS_31	ndhE-ndhG	53	97	5141	683	13.285	7	0.072	2	0.021	0.718	0.282	1099	518	709	2132	371	312
35435	CDS_ndhG	ndhG	53	531	28143	2240	7.959	27	0.051	7	0.013	0.67	0.33	10515	4281	4240	6867	2234	6
35966	IGS_32	ndhG-ndhI	53	1122	59466	16651	28.001	71	0.063	17	0.015	0.68	0.32	13934	7284	5999	15598	14078	2573
36350	CDS_ndhI	ndhI	53	543	28779	825	2.867	18	0.033	5	0.009	0.656	0.344	9198	5003	4592	9161	823	2
36893	IGS_33	ndhI-ndhA	53	112	5936	871	14.673	10	0.089	4	0.036	0.759	0.241	2396	895	235	1539	871	0
36990	CDS_ndhA_2	ndhA exon 2	53	539	28567	1154	4.04	17	0.032	5	0.009	0.649	0.351	10140	5140	4470	7663	998	156
37529	IGS_34	ndhA intron	53	297	15741	8543	54.272	53	0.178	29	0.098	0.536	0.464	2493	880	898	2927	7797	746
38651	CDS_ndhA_1	ndhA exon 1	53	560	29680	369	1.243	25	0.045	5	0.009	0.633	0.367	10248	5629	5114	8320	369	0
39211	CDS_ndhH	ndhH	53	1182	62646	466	0.744	46	0.039	15	0.013	0.623	0.377	19209	14149	9262	19560	466	0
40393	IGS_35	ndhH-rps15	53	244	12932	397	3.07	23	0.094	9	0.037	0.69	0.31	4852	2257	1625	3801	62	335
40505	CDS_rps15	rps15	53	270	14310	2458	17.177	13	0.048	2	0.007	0.642	0.358	3405	2220	1670	4557	2433	25
40775	IGS_36	rps15-ycf1	53	237	12561	585	4.657	17	0.072	3	0.013	0.666	0.334	4197	2450	1528	3801	577	8
41072	CDS_ycf1_IR2_deleted_after	ycf1	53	5486	290758	47864	16.462	324	0.059	91	0.017	0.683	0.317	72427	39970	36121	94376	46908	956
46558	CDS_psbA_IR2_deleted_before	psbA	53	1062	56286	0	0	21	0.02	2	0.002	0.583	0.417	19880	12183	11287	12936	0	0
47620	IGS_37	psbA-trnK	53	777	41181	6536	15.871	75	0.097	29	0.037	0.669	0.331	11151	6409	4939	12146	5914	622
47864	tRNA_trnK_UUU_1	trnK exon 1	53	37	1961	20	1.02	0	0	0	0	0.543	0.457	579	522	367	473	20	0
47904	IGS_38	trnK-matK	53	664	35192	644	1.83	3	0.005	1	0.002	0.606	0.394	9438	7999	5608	11503	0	644
48141	CDS_matK	matK	53	1564	82892	12865	15.52	99	0.063	20	0.013	0.683	0.317	26462	10750	11226	21589	12367	498
49705	IGS_39	matK-trnK	53	894	47382	23674	49.964	81	0.091	36	0.04	0.711	0.289	10432	3200	3179	6897	9048	14626
50482	tRNA_trnK_UUU_2	trnK exon 2	53	81	4293	0	0	0	0	0	0	0.494	0.506	954	1272	901	1166	0	0
50519	IGS_40	trnK-rps16	53	1312	69536	28739	41.33	76	0.058	23	0.018	0.674	0.326	14875	6710	6511	12701	4014	24725
51413	CDS_rps16_1	rps16 exon 1	53	216	11448	1119	9.775	28	0.13	15	0.069	0.623	0.377	3008	2049	1830	3442	1019	100
51629	IGS_41	rps16 intron	53	333	17649	4441	25.163	21	0.063	3	0.009	0.721	0.279	4948	1929	1743	4588	3401	1040
52704	CDS_rps16_2	rps16 exon 2	53	40	2120	53	2.5	0	0	0	0	0.614	0.386	519	516	258	774	53	0
52744	IGS_42	rps16-trnQ	53	448	23744	7950	33.482	54	0.121	19	0.042	0.628	0.372	6004	2245	2208	5337	6423	1527
54056	tRNA_trnQ_UUG	trnQ	53	74	3922	0	0	0	0	0	0	0.378	0.622	742	1166	1272	742	0	0
54128	IGS_43	trnQ-psbK	53	121	6413	2060	32.122	13	0.107	5	0.041	0.631	0.369	1734	434	633	1552	1513	547
54461	CDS_psbK	psbK	53	187	9911	1061	10.705	5	0.027	2	0.011	0.638	0.362	1830	1730	1331	3959	941	120
54648	IGS_44	psbK-psbI	53	1497	79341	44037	55.503	346	0.231	135	0.09	0.688	0.312	12000	5154	5033	13117	19276	24761
55096	CDS_psbI	psbI	53	112	5936	996	16.779	6	0.054	2	0.018	0.542	0.458	1123	1129	794	1894	833	163
55208	IGS_45	psbI-trnS	53	719	38107	3941	10.342	44	0.061	17	0.024	0.682	0.318	12146	5217	5606	11197	3760	181
55329	tRNA_trnS_GCU	trnS	53	88	4664	0	0	2	0.023	1	0.011	0.501	0.499	903	953	1376	1432	0	0
55544	IGS_46	trnS-trnG	53	139	7367	1024	13.9	15	0.108	5	0.036	0.753	0.247	2416	921	670	2336	918	106
57041	tRNA_trnG_GCC_1	trnG exon 1	53	37	1961	0	0	0	0	0	0	0.378	0.622	371	742	477	371	0	0
57064	IGS_47	trnG intron	53	130	6890	861	12.496	7	0.054	0	0	0.735	0.265	2266	763	737	2263	849	12
57783	tRNA_trnG_GCC_2	trnG exon 2	53	71	3763	71	1.887	0	0	0	0	0.484	0.516	832	832	1040	988	71	0
57820	IGS_48	trnG-trnR	53	18	954	0	0	1	0.056	0	0	0.779	0.221	213	53	158	530	0	0
57959	tRNA_trnR_UCU	tnrR	53	215	11395	6301	55.296	86	0.4	49	0.228	0.511	0.489	1621	1080	909	1484	4415	1886
58031	IGS_49	trnR-atpA	53	83	4399	706	16.049	10	0.12	0	0	0.725	0.275	1633	434	551	1075	310	396
58161	CDS_atpA	atpA	53	1524	80772	648	0.802	39	0.026	11	0.007	0.595	0.405	23055	17536	14928	24605	647	1
59685	IGS_50	atpA-atpF	53	516	27348	6811	24.905	30	0.058	10	0.019	0.681	0.319	7265	3221	2925	7126	5599	1212
59768	CDS_atpF_2	atpF exon 2	53	412	21836	187	0.856	11	0.027	2	0.005	0.613	0.387	5396	4785	3590	7878	185	2
60180	IGS_51	atpF intron	53	502	26606	4847	18.218	40	0.08	9	0.018	0.686	0.314	8054	3941	2770	6994	3701	1146
61055	CDS_atpF_1	atpF exon 1	53	145	7685	12	0.156	5	0.034	2	0.014	0.607	0.393	2647	1744	1273	2009	12	0
61200	IGS_52	atpF-atpH	53	241	12773	2733	21.397	8	0.033	2	0.008	0.725	0.275	3983	1767	787	3503	2462	271
61716	CDS_atpH	atpH	53	246	13038	56	0.43	2	0.008	1	0.004	0.561	0.439	4164	3275	2428	3115	56	0
61962	IGS_53	atpH-atpI	53	189	10017	2213	22.092	19	0.101	10	0.053	0.63	0.37	2503	1676	705	2920	1700	513
62464	CDS_atpI	atpI	53	744	39432	15	0.038	18	0.024	5	0.007	0.627	0.373	13781	7119	7569	10948	15	0
63208	IGS_54	atpI-rpz2	53	164	8692	0	0	11	0.067	2	0.012	0.611	0.389	2651	1850	1535	2656	0	0
63449	CDS_rps2	rps2	53	711	37683	58	0.154	27	0.038	7	0.01	0.615	0.385	10710	8039	6439	12437	58	0
64160	IGS_55	rps2-rpoC2	53	741	39273	1214	3.091	47	0.063	8	0.011	0.63	0.37	11145	8027	6036	12851	76	1138
64349	CDS_rpoC2	rpoC2	53	4164	220692	1053	0.477	201	0.048	66	0.016	0.627	0.373	65341	44653	37206	72439	1005	48
68513	IGS_56	rpoC2-rpoC1	53	26	1378	0	0	2	0.077	1	0.038	0.731	0.269	581	211	160	426	0	0
68677	CDS_rpoC1_2	rpoC1 exon 2	53	1626	86178	190	0.22	56	0.034	15	0.009	0.609	0.391	25626	19003	14594	26765	163	27
70303	IGS_57	rpoC1 intron	53	1646	87238	36528	41.872	63	0.038	31	0.019	0.705	0.295	18460	6581	8030	17639	14720	21808
71044	CDS_rpoC1_1	rpoC1 exon 1	53	432	22896	0	0	10	0.023	1	0.002	0.604	0.396	5994	5035	4026	7841	0	0
71476	IGS_58	rpoC1-rpoB	53	165	8745	0	0	2	0.012	1	0.006	0.648	0.352	2544	1693	1379	3129	0	0
71502	CDS_rpoB	rpoB	53	3222	170766	763	0.447	109	0.034	22	0.007	0.613	0.387	49378	37611	28212	54802	763	0
74724	IGS_59	rpoB-trnC	53	945	50085	3410	6.808	71	0.075	18	0.019	0.664	0.336	15789	7129	8470	15287	2269	1141
76370	tRNA_trnC_GCA	trnC	53	71	3763	0	0	2	0.028	0	0	0.423	0.577	794	1006	1167	796	0	0
76441	IGS_60	trnC-petN	53	725	38425	6728	17.509	70	0.097	25	0.034	0.684	0.316	12167	5702	4169	9659	5285	1443
77386	CDS_petN	petN	53	90	4770	0	0	2	0.022	0	0	0.6	0.4	1060	689	1219	1802	0	0
77476	IGS_61	petN-psbM	53	316	16748	444	2.651	23	0.073	3	0.009	0.676	0.324	5447	2491	2789	5577	386	58
78381	CDS_psbM	psbM	53	105	5565	385	6.918	2	0.019	1	0.01	0.661	0.339	1944	648	1096	1492	385	0
78486	IGS_62	psbM-trnD	53	59	3127	0	0	2	0.034	0	0	0.644	0.356	901	636	477	1113	0	0
79211	tRNA_trnD_GUC	trnD	53	74	3922	0	0	0	0	0	0	0.378	0.622	795	1325	1113	689	0	0
79285	IGS_63	trnD-trnY	53	503	26659	2066	7.75	43	0.085	15	0.03	0.663	0.337	7981	3881	4385	8346	816	1250
79601	tRNA_trnY_GUA	trnY	53	74	3922	0	0	0	0	0	0	0.446	0.554	848	1113	1060	901	0	0
79685	IGS_64	trnY-trnE	53	792	41976	7660	18.249	55	0.069	13	0.016	0.679	0.321	11579	4772	6157	11808	5289	2371
79744	tRNA_trnE_UUC	trnE	53	73	3869	0	0	2	0.027	0	0	0.438	0.562	1006	1113	1060	690	0	0
79817	IGS_65	trnE-trnT	53	146	7738	300	3.877	11	0.075	7	0.048	0.678	0.322	2638	1207	1196	2397	248	52
80320	tRNA_trnT_GGU	trnT	53	73	3869	68	1.758	2	0.027	0	0	0.445	0.555	1007	1161	946	687	16	52
80392	IGS_66	trnT-psbD	53	347	18391	994	5.405	25	0.072	7	0.02	0.655	0.345	5782	3069	2937	5609	231	763
81184	CDS_psbD_overlap	psbD	53	1009	53477	0	0	21	0.021	6	0.006	0.573	0.427	11681	10698	12165	18933	0	0
82193	CDS_psbC_overlap	psbC	53	1422	75366	56	0.074	26	0.018	5	0.004	0.563	0.437	17941	14735	18172	24462	56	0
83615	IGS_67	psbC-trnS	53	333	17649	4788	27.129	16	0.048	3	0.009	0.69	0.31	4240	2153	1738	4730	2286	2502
83761	tRNA_trnS_UGA	trnS	53	72	3816	0	0	0	0	0	0	0.528	0.472	1060	795	1007	954	0	0
83849	IGS_68	trnS-psbZ	53	91	4823	0	0	0	0	0	0	0.659	0.341	1908	742	901	1272	0	0
84196	CDS_psbZ	psbZ	53	189	10017	0	0	4	0.021	0	0	0.661	0.339	2225	1644	1749	4399	0	0
84385	IGS_69	psbZ-trnG	53	186	9858	1158	11.747	11	0.059	3	0.016	0.74	0.26	3305	1262	996	3137	775	383
84718	tRNA_trnG_UCC	trnG	53	75	3975	0	0	0	0	0	0	0.427	0.573	795	1007	1272	901	0	0
84789	IGS_70	trnG-trnfM	53	145	7685	527	6.858	10	0.069	5	0.034	0.689	0.311	2987	1155	1071	1945	111	416
84975	tRNA_trnfM_CAU	trnfM	53	23	1219	344	28.22	0	0	0	0	0.437	0.563	266	38	305	266	344	0
85049	IGS_71	trnfM-rps14	53	25	1325	0	0	0	0	0	0	0.56	0.44	371	477	106	371	0	0
85205	CDS_rps14	rps14	53	303	16059	0	0	9	0.03	0	0	0.587	0.413	4082	3759	2863	5355	0	0
85508	IGS_72	rps14-psaB	53	649	34397	5674	16.496	24	0.037	5	0.008	0.673	0.327	8775	4834	4447	10667	5299	375
85653	CDS_psaB	psaB	53	2205	116865	47	0.04	47	0.021	9	0.004	0.587	0.413	38793	25136	23138	29751	47	0
87858	IGS_73	psaB-psaA	53	744	39432	2869	7.276	22	0.03	6	0.008	0.658	0.342	10175	6988	5466	13934	2798	71
87883	CDS_psaA	psaA	53	2253	119409	0	0	54	0.024	18	0.008	0.575	0.425	38510	25958	24818	30123	0	0
90136	IGS_74	psaA-ycf3	53	752	39856	1200	3.011	39	0.052	19	0.025	0.616	0.384	11551	7967	6880	12258	109	1091
90785	CDS_ycf3_3	ycf3 exon 3	53	153	8109	0	0	1	0.007	0	0	0.536	0.464	2015	2279	1483	2332	0	0
90938	IGS_75	ycf3 intron 2	53	574	30422	4655	15.301	35	0.061	9	0.016	0.686	0.314	9687	3541	4461	8078	4646	9
91682	CDS_ycf3_2	ycf3 exon 2	53	230	12190	0	0	5	0.022	1	0.004	0.596	0.404	3182	2336	2591	4081	0	0
91912	IGS_76	ycf3 intron 1	53	253	13409	625	4.661	24	0.095	9	0.036	0.671	0.329	3944	2188	2006	4646	556	69
92664	CDS_ycf3_1	ycf3 exon 1	53	124	6572	248	3.774	4	0.032	0	0	0.673	0.327	1993	1020	968	2343	248	0
92788	IGS_77	ycf3-trnS	53	332	17596	3058	17.379	12	0.036	4	0.012	0.706	0.294	5823	1840	2371	4504	2373	685
93362	tRNA_trnS_GGA	trnS	53	88	4664	14	0.3	2	0.023	1	0.011	0.501	0.499	1320	1266	1055	1009	14	0
93450	IGS_78	trnS-rps4	53	1017	53901	225	0.417	9	0.009	3	0.003	0.58	0.42	15925	10903	11667	15181	104	121
93703	CDS_rps4	rps4	53	606	32118	1035	3.222	21	0.035	5	0.008	0.627	0.373	8986	6004	5548	10545	1035	0
94309	IGS_79	rps4-trnT	53	876	46428	23883	51.441	277	0.316	59	0.067	0.712	0.288	9302	2781	3619	6843	20265	3618
94641	tRNA_trnT_UGU	trnT	53	72	3816	0	0	1	0.014	0	0	0.514	0.486	955	795	1059	1007	0	0
94714	IGS_80	trnT-trnL	53	356	18868	2502	13.261	25	0.07	10	0.028	0.689	0.311	5364	2790	2260	5952	1911	591
95590	tRNA_trnL_UAA_1	trnL exon 1	53	50	2650	98	3.698	0	0	0	0	0.547	0.453	722	710	458	662	98	0
95625	IGS_81	trnL intron	53	728	38584	4804	12.451	50	0.069	12	0.016	0.677	0.323	10708	5715	5133	12224	4455	349
96178	tRNA_trnL_UAA_2	trnL exon 2	53	80	4240	1	0.024	1	0.013	0	0	0.425	0.575	902	1007	1429	901	1	0
96228	IGS_82	trnL-trnF	53	75	3975	0	0	2	0.027	0	0	0.679	0.321	954	850	424	1747	0	0
96584	tRNA_trnF_GAA	trnF	53	73	3869	0	0	0	0	0	0	0.507	0.493	1007	848	1060	954	0	0
96657	IGS_83	trnF-ndhJ	53	1768	93704	19609	20.927	156	0.088	29	0.016	0.685	0.315	27088	11604	11633	23770	13325	6284
97385	CDS_ndhJ	ndhJ	53	477	25281	0	0	12	0.025	1	0.002	0.595	0.405	7953	5664	4555	7109	0	0
97862	IGS_84	ndhJ-ndhK	53	594	31482	454	1.442	25	0.042	6	0.01	0.63	0.37	9492	6036	5437	10063	38	416
97937	CDS_ndhK_overlap	ndhK	53	761	40333	128	0.317	34	0.045	21	0.028	0.642	0.358	12748	7179	7225	13053	128	0
98698	CDS_ndhC_overlap	ndhC	53	363	19239	3	0.016	14	0.039	6	0.017	0.618	0.382	7380	4340	3015	4501	3	0
99061	IGS_85	ndhC-trnV	53	167	8851	409	4.621	10	0.06	4	0.024	0.638	0.362	2478	1571	1479	2914	22	387
100829	tRNA_trnV_UAC_2	trnV exon 2	53	74	3922	0	0	3	0.041	0	0	0.473	0.527	954	1059	1007	902	0	0
100866	IGS_86	trnV intron	53	150	7950	403	5.069	14	0.093	11	0.073	0.713	0.287	2118	917	1246	3266	67	336
101460	tRNA_trnV_UAC_1	trnV exon 1	53	37	1961	4	0.204	1	0.027	1	0.027	0.459	0.541	424	530	528	475	4	0
101499	IGS_87	trnV-trnM	53	748	39644	6466	16.31	47	0.063	12	0.016	0.692	0.308	10834	4665	5491	12188	5585	881
101666	tRNA_trnM_CAU	trnM	53	72	3816	0	0	0	0	0	0	0.472	0.528	1113	1272	742	689	0	0
101738	IGS_88	trnM-atpE	53	547	28991	9	0.031	3	0.005	0	0	0.629	0.371	9588	5301	5458	8635	0	9
101888	CDS_atpE_overlap	atpE	53	401	21253	260	1.223	14	0.035	3	0.007	0.583	0.417	5727	4937	3808	6521	0	260
102289	CDS_atpB_overlap	atpB	53	1548	82044	811	0.988	36	0.023	13	0.008	0.568	0.432	22195	18927	16119	23992	28	783
103837	IGS_89	atpB-rbcL	53	679	35987	8651	24.039	65	0.096	38	0.056	0.665	0.335	8815	4820	4117	9584	7576	1075
104585	CDS_rbcL	rbcL	53	1440	76320	0	0	56	0.039	14	0.01	0.568	0.432	21755	14763	18217	21585	0	0
106025	IGS_90	rbcL-accD	53	348	18444	1479	8.019	26	0.075	3	0.009	0.689	0.311	5961	2258	3012	5734	1375	104
106704	CDS_accD	accD	53	1501	79553	8468	10.644	52	0.035	12	0.008	0.638	0.362	22340	10383	15208	23154	4846	3622
108205	IGS_91	accD-psaI	53	841	44573	31610	70.917	17	0.02	6	0.007	0.679	0.321	4316	2104	2017	4526	1204	30406
108619	CDS_psaI	psaI	53	111	5883	36	0.612	3	0.027	2	0.018	0.639	0.361	1413	1208	904	2322	36	0
108730	IGS_92	psaI-ycf4	53	218	11554	1061	9.183	12	0.055	6	0.028	0.67	0.33	3102	1731	1554	4106	1013	48
109078	CDS_ycf4	ycf4	53	555	29415	0	0	13	0.023	3	0.005	0.613	0.387	8058	4926	6465	9966	0	0
109633	IGS_93	ycf4-cemA	53	1093	57929	7267	12.545	80	0.073	27	0.025	0.665	0.335	16438	8251	8637	17336	5350	1917
110474	CDS_cemA	cemA	53	700	37100	2480	6.685	24	0.034	5	0.007	0.68	0.32	11175	5579	5436	12430	2373	107
111174	IGS_94	cemA-petA	53	125	6625	40	0.604	5	0.04	2	0.016	0.609	0.391	1904	1526	1050	2105	40	0
111392	CDS_petA	petA	53	963	51039	53	0.104	30	0.031	11	0.011	0.603	0.397	15670	9365	10841	15110	53	0
112355	IGS_95	petA-psbJ	53	22	1166	0	0	1	0.045	0	0	0.772	0.228	423	106	160	477	0	0
113448	CDS_psbJ	psbJ	53	123	6519	0	0	2	0.016	1	0.008	0.591	0.409	2585	1590	1071	1273	0	0
113571	IGS_96	psbJ-psbL	53	10	530	0	0	0	0	0	0	0.3	0.7	0	159	212	159	0	0
113696	CDS_psbL	psbL	53	117	6201	63	1.016	2	0.017	1	0.009	0.69	0.31	2399	841	1057	1841	63	0
113813	IGS_97	psbL-psbF	53	1346	71338	21213	29.736	78	0.058	13	0.01	0.692	0.308	17615	7376	7620	17514	20724	489
113835	CDS_psbF	psbF	53	120	6360	0	0	2	0.017	1	0.008	0.575	0.425	2017	1273	1428	1642	0	0
113955	IGS_98	psbF-psbE	53	699	37047	6	0.016	19	0.027	3	0.004	0.609	0.391	10859	7529	6946	11707	0	6
113965	CDS_psbE	psbE	53	252	13356	0	0	4	0.016	1	0.004	0.587	0.413	4452	2918	2597	3389	0	0
114217	IGS_99	psbE-petL	53	229	12137	528	4.35	26	0.114	7	0.031	0.63	0.37	3195	2300	1992	4122	33	495
115563	CDS_petL	petL	53	96	5088	206	4.049	3	0.031	0	0	0.647	0.353	1280	913	813	1876	206	0
115659	IGS_100	petL-petG	53	366	19398	2393	12.336	26	0.071	9	0.025	0.71	0.29	6057	2531	2333	6084	2036	357
115840	CDS_petG	petG	53	114	6042	144	2.383	0	0	0	0	0.637	0.363	1553	931	1136	2278	144	0
115954	IGS_101	petG-trnW	53	542	28726	10654	37.088	24	0.044	6	0.011	0.685	0.315	6984	2029	3569	5490	2976	7678
116074	tRNA_trnW_CCA	trnW	53	84	4452	0	0	1	0.012	0	0	0.429	0.571	1007	1431	1114	900	0	0
116148	IGS_102	trnW-trnP	53	169	8957	2456	27.42	8	0.047	3	0.018	0.682	0.318	2936	686	1175	1704	1707	749
116331	tRNA_trnP_UGG	trnP	53	72	3816	5	0.131	2	0.028	1	0.014	0.39	0.61	901	1324	1002	584	5	0
116405	IGS_103	trnP-psaJ	53	266	14098	3074	21.805	17	0.064	4	0.015	0.665	0.335	2990	1922	1492	4620	1980	1094
116771	CDS_psaJ	psaJ	53	129	6837	321	4.695	4	0.031	1	0.008	0.625	0.375	1549	1303	1141	2523	113	208
116900	IGS_104	psaJ-rpl33	53	750	39750	3039	7.645	34	0.045	13	0.017	0.669	0.331	11801	6780	5338	12792	2927	112
117442	CDS_rpl33	rpl33	53	207	10971	61	0.556	11	0.053	3	0.014	0.651	0.349	4112	1498	2310	2990	55	6
117649	IGS_105	rpl33-rps18	53	131	6943	218	3.14	6	0.046	2	0.015	0.749	0.251	2622	774	915	2414	218	0
117818	CDS_rps18	rps18	53	306	16218	1497	9.23	9	0.029	4	0.013	0.629	0.371	5218	2574	2656	4273	1497	0
118124	IGS_106	rps18-rpl20	53	663	35139	1234	3.512	54	0.081	13	0.02	0.673	0.327	10745	5907	5173	12080	1072	162
118390	CDS_rpl20	rpl20	53	288	15264	321	2.103	1	0.003	0	0	0.628	0.372	4082	3124	2437	5300	0	321
118744	IGS_107	rpl20-rps12	53	266	14098	0	0	2	0.008	1	0.004	0.635	0.365	3596	2755	2385	5362	0	0
119494	CDS_rps12_1	rps12	53	114	6042	0	0	2	0.018	0	0	0.561	0.439	1167	1218	1430	2227	0	0
119608	IGS_108	rps12-clpP	53	864	45792	8152	17.802	67	0.078	19	0.022	0.665	0.335	11355	6635	5848	13802	4695	3457
119739	CDS_clpP_3	clpP exon 3	53	252	13356	0	0	11	0.044	5	0.02	0.573	0.427	3561	3268	2429	4098	0	0
119991	IGS_109	clpP intron 2	53	430	22790	2188	9.601	31	0.072	11	0.026	0.69	0.31	6998	3029	3298	7277	2017	171
120654	CDS_clpP_2	clpP exon 2	53	291	15423	0	0	5	0.017	2	0.007	0.606	0.394	4985	3221	2860	4357	0	0
120945	IGS_110	clpP intron 1	53	64	3392	0	0	5	0.078	3	0.047	0.607	0.393	890	799	532	1171	0	0
121809	CDS_clpP_1	clpP exon 1	53	69	3657	6	0.164	2	0.029	1	0.014	0.504	0.496	1046	1164	647	794	6	0
121878	IGS_111	clpP-psbB	53	111	5883	312	5.303	6	0.054	2	0.018	0.705	0.295	2229	743	900	1699	0	312
122308	CDS_psbB	psbB	53	1527	80931	0	0	34	0.022	9	0.006	0.565	0.435	19199	14182	21079	26471	0	0
123835	IGS_112	psbB-psbT	53	646	34238	1457	4.256	32	0.05	9	0.014	0.676	0.324	12008	5119	5496	10158	1346	111
124015	CDS_psbT	psbT	53	107	5671	5	0.088	1	0.009	1	0.009	0.656	0.344	1587	1007	944	2128	0	5
124122	IGS_113	psbT-psbN	53	235	12455	107	0.859	19	0.081	5	0.021	0.629	0.371	3135	2050	2537	4626	0	107
124186	CDS_psbN	psbN	53	132	6996	0	0	4	0.03	0	0	0.553	0.447	1910	1430	1695	1961	0	0
124318	IGS_114	psbN-psbH	53	217	11501	562	4.887	10	0.046	1	0.005	0.686	0.314	3407	1237	2177	4118	302	260
124429	CDS_psbH	psbH	53	222	11766	147	1.249	8	0.036	2	0.009	0.593	0.407	3248	1994	2729	3648	147	0
124651	IGS_115	psbH-petB	53	760	40280	2537	6.298	27	0.036	8	0.011	0.628	0.372	11666	6591	7416	12070	810	1727
125297	CDS_petB_1	petB exon 1	53	6	318	0	0	0	0	0	0	0.5	0.5	106	53	106	53	0	0
125303	IGS_116	petB intron	53	179	9487	3247	34.226	29	0.162	19	0.106	0.684	0.316	2181	834	978	2247	3069	178
125538	CDS_petB_2	petB exon 2	53	642	34026	0	0	9	0.014	4	0.006	0.595	0.405	8260	6306	7468	11992	0	0
126180	IGS_117	petB-petD	53	58	3074	0	0	0	0	0	0	0.69	0.31	1166	318	636	954	0	0
126397	CDS_petD_1	petD exon 1	53	8	424	0	0	0	0	0	0	0.5	0.5	106	0	212	106	0	0
126405	IGS_118	petD intron	53	69	3657	33	0.902	3	0.043	2	0.029	0.784	0.216	1047	518	265	1794	33	0
127165	CDS_petD_2	petD exon 2	53	505	26765	156	0.583	8	0.016	1	0.002	0.634	0.366	7744	4800	4956	9109	152	4
127670	IGS_119	petD-rpoA	53	127	6731	1088	16.164	4	0.031	1	0.008	0.688	0.312	2051	783	756	2053	1084	4
127849	CDS_rpoA	rpoA	53	1020	54060	1910	3.533	43	0.042	7	0.007	0.622	0.378	14620	10344	9331	17855	1596	314
128869	IGS_120	rpoA-rps11	53	114	6042	5200	86.064	3	0.026	1	0.009	0.422	0.578	294	123	340	85	0	5200
128938	CDS_rps11	rps11	53	417	22101	74	0.335	21	0.05	8	0.019	0.565	0.435	5606	5296	4278	6847	74	0
129355	IGS_121	rps11-rpl36	53	176	9328	2051	21.988	13	0.074	5	0.028	0.716	0.284	2411	1026	748	3092	2051	0
129482	CDS_rpl36	rpl36	53	114	6042	198	3.277	8	0.07	2	0.018	0.611	0.389	1446	1279	923	2196	198	0
129596	IGS_122	rpl36-infA	53	136	7208	234	3.246	13	0.096	7	0.051	0.725	0.275	2214	1035	888	2837	182	52
129713	gene_infA	infA	53	47	2491	169	6.784	4	0.085	2	0.043	0.684	0.316	701	487	195	939	160	9
129942	IGS_123	infA-rps8	53	1070	56710	15978	28.175	75	0.07	26	0.024	0.664	0.336	11564	7270	5805	16093	13886	2092
130056	CDS_rps8	rps8	53	399	21147	59	0.279	47	0.118	25	0.063	0.644	0.356	5802	4280	3229	7777	57	2
130455	IGS_124	rps8-rpl14	53	184	9752	4401	45.129	14	0.076	2	0.011	0.714	0.286	2342	533	675	1801	3257	1144
130631	CDS_rpl14	rpl14	53	369	19557	30	0.153	15	0.041	1	0.003	0.618	0.382	5604	4343	3127	6453	30	0
131000	IGS_125	rpl14-rpl16	53	69	3657	1747	47.771	19	0.275	8	0.116	0.745	0.255	450	207	79	1174	756	991
131136	CDS_rpl16_2	rpl16 exon 2	53	399	21147	0	0	19	0.048	5	0.013	0.561	0.439	5038	5255	4019	6835	0	0
131535	IGS_126	rpl16 intron	53	6	318	22	6.918	0	0	0	0	0.617	0.383	98	0	100	98	22	0
132605	CDS_rpl16_1	rpl16 exon 1	53	9	477	148	31.027	0	0	0	0	0.472	0.528	147	74	37	71	148	0
132614	IGS_127	rpl16-rps3	53	542	28726	0	0	4	0.007	1	0.002	0.611	0.389	8374	5719	5459	9174	0	0
132798	CDS_rps3	rps3	53	663	35139	765	2.177	36	0.054	7	0.011	0.652	0.348	9106	6649	5289	13330	453	312
133461	IGS_128	rps3-rpl22	53	1860	98580	914	0.927	18	0.01	7	0.004	0.602	0.398	26275	19800	19023	32568	690	224
133530	CDS_rpl22	rpl22	53	391	20723	0	0	1	0.003	0	0	0.581	0.419	5088	4664	4027	6944	0	0
133897	IGS_129	rpl22-rp19	53	225	11925	0	0	3	0.013	1	0.004	0.552	0.448	3500	2116	3231	3078	0	0
